# A tissue-specific ubiquitin switch coordinates brain, craniofacial, and skin development

**DOI:** 10.1101/2022.09.26.509591

**Authors:** Anthony J. Asmar, Rita M. Yazejian, Youmei Wu, Jason C. Collins, Jenny Hsin, Jean Cho, Andrew D. Doyle, Samhitha Cinthala, Marleen Simon, Richard H. van Jaarsveld, David B. Beck, Laura Kerosuo, Achim Werner

## Abstract

The molecular mechanisms that coordinate patterning of the embryonic ectoderm into spatially distinct lineages to form the nervous system, epidermis, and craniofacial structures are unclear. Here, biochemical disease-variant profiling reveals a posttranslational pathway that drives early ectodermal differentiation in the vertebrate head. The anteriorly expressed ubiquitin ligase CRL3-KLHL4 restricts signaling of the ubiquitous cytoskeletal regulator CDC42. The major substrate of CRL3-KLHL4 is the canonical CDC42 effector kinase PAK1 that monoubiquitylation switches into a CDC42 inhibitor. Loss of CRL3-KLHL4 or a disease-associated *KLHL4* variant reduce PAK1 ubiquitylation causing overactivation of CDC42 signaling and defective ectodermal patterning and neurulation. Thus, tissue-specific, ubiquitin-dependent restriction of CDC42 signaling is essential for face, brain, and skin formation, demonstrating how cell-fate and morphometric changes are coordinated for faithful organ development.
