## Supplementary material for "A tissue-specific ubiquitin switch coordinates brain, craniofacial, and skin development": Table S1

### Sheet: Sheet1
Table S1: Cul3 mutation spectrum in neurdevelopmental and neuropsychiatric disorders
Mutation Type	Mutation function	Disorder	Mutation position in protein	cDNA (transcript - NM_003590)	Reference	Clinical description	PMID
Exonic	stopgain	ASD	p.R546X	c.C1654T	Kong et al., Nature (2012)	NA	22914163
Exonic	stopgain	ASD	p.E246X	c.G754T	O'Roak et al., Science (2012),Uddin et al., Nat Genet (2014)	NA	22495309, 24859339
Exonic	stopgain	ASD	p.R248X	c.736C>T	De Rubeis, et al., Nature (2014); Stessman et al., Nat Genet (2017)	NA	25363760; 28191889
Exonic	stopgain	DD	p.R546X	c.1633C>T	Stessman et al., Nat Genet (2017)	NA	28191889
Exonic	stopgain	DD	p.S199X	c.596C>G	Stessman et al., Nat Genet (2017)	NA	28191889
Splicing	splice-site	ASD	NA	c.T850C	Yuen et al., Nat Neurosci (2017)	NA	28263302
Splicing	splice-site	ASD	NA	c.1842+2T>C	De Rubeis, et al., Nature (2014)	NA	25363760
Splicing	splice-donor	ASD	NA	c.C0672A	Wang et al., Nat Commun (2016)	NA	27824329
Exonic	missense	SCZ	p.E752Q	c.G2254C	Fromer et al., Nature (2014)	NA	24463507
Exonic	missense	DD	p.T75P	c.A223C	Lelieveld et al., Nat Neurosci (2016)	NA	27479843
Exonic	missense	ASD	p.I86V	c.A256G	Guo et al., Mol Autism (2018)	NA	30564305
Exonic	missense	ASD	p.M64V	c.A208G	Sattersrom et al., Cell (2020)	NA	31981491
Exonic	missense	ASD	p.I276V	c.A826G	Guo et al., Mol Autism (2018)	NA	30564305
Exonic	missense	ASD	p.V628I	c.G1882A	Guo et al., Mol Autism (2018)	NA	30564305
Exonic	missense	ASD	p.S595F	c.C1784T	Wang et al., Nat Commun (2020)	NA	33004838
Exonic	missense	ASD	p.P648L	c.C1943T	Wang et al., Nat Commun (2020)	NA	33004838
Exonic	missense	ASD	p.R153C	c.C457T	Wang et al., Nat Commun (2020)	NA	33004838
Exonic	missense	DD	p.V285A	c.854T>C	Nakashima et al., J Hum Genet (2020)	DD with epileptic seizures	32341456
Exonic	missense	DD	p.S53N	c.158G > A,	Kato et al., J Hum Genet (2020)	DD, novel dysmorphic features, including macrocephaly, characteristic facial features, and cutis marmorata	33130828
Exonic	missense	ASD	p.Q342R	c.1025A>G	De Rubeis, et al., Nature (2014)	NA	25363760
Exonic	missense	ASD	p.L346V	c.1036C>G	De Rubeis, et al., Nature (2014)	NA	25363760
Exonic	missense	ASD	p.A40S	c.118G>T	De Rubeis, et al., Nature (2014)	NA	25363760
Exonic	missense	ASD	p.I41S	c.122T>G	De Rubeis, et al., Nature (2014)	NA	25363760
Exonic	missense	ASD	p.H719R	c.2156A>G	Codina-Sol et al., Mol Autism (2015)	Mild ID and Sleep disturbance, ADHD	25969726
Exonic	frameshift insertion	DD	p.A461Sfs	c.1378_1379ins	Stessman et al., Nat Genet (2017)	NA	28191889
Exonic	frameshift insertion	DD	NA	t(1:2)p34.2;q35	Redin, et al., Nat Genet (2016)	Cleft lip, mild global delay/intellectual disability, combined language and motor delay, night time enuresis, generalized anxiety, asymmetrical face, craniofacial defects, cardiovascular murmur.	27841880
Exonic	frameshift deletion	ASD	p.G197fs	c.590_593del	Stessman et al., Nat Genet (2017)	NA	28191889
Exonic	frameshift deletion	ASD	p.L96fs	c.282_287del	Yuen et al., Nat Neurosci (2017)	NA	28263302
Exonic	frameshift deletion	DD	p.V740fs	c.2219delT	Fitzgerald et al., Nature (2015)	NA	25533962
Exonic	frameshift deletion	ASD	p.R180fs	c.540_541del	Wang et al., Nat Commun (2020)	NA	33004838
Exonic	frameshift deletion	ASD	p.I145fs	c.433_536del	Wang et al., Nat Commun (2020)	NA	33004838
Exonic	frameshift deletion	ASD	p.G372fs	c.1115delG	Wang et al., Nat Commun (2020)	NA	33004838
Exonic	frameshift deletion	ASD	p.S517fs	c.1549-1552del	Wang et al., Nat Commun (2020)	NA	33004838
Exonic	frameshift deletion	ASD	p.H670fs	c.12010_2011del	Wang et al., Nat Commun (2020)	NA	33004838
Exonic	frameshift deletion	DD	p.R46Lfs*32	c.137delG	Nakashima et al., J Hum Genet (2020)	DD with epileptic seizures	32341456
Exonic	frameshift deletion	DD	p.D413Qfs*42	c.1239del	Nakashima et al., J Hum Genet (2020)	DD without epileptic seizures	32341456
ASD = autism spectrum disorder, DD= Developmental delay, SCZ = Schizophrenia, NA = not available
