## Supplementary material for "A tissue-specific ubiquitin switch coordinates brain, craniofacial, and skin development": Table S2

### Sheet: Sheet1
Table S2: Known CRL3 regulators and BTB substrate adaptors found in FLAG-CUL3 IPs from hESC undergoing neural conversion for 1d and their relative abundance in neurodevelopmental disease associated CUL3 variants									Abundance ratio normalized to CUL3
Accession	Description	Abundance: CUL3S53N	Abundance: CUL3Y62F	Abundance: CUL3I87V	Abundance: CUL3I276V	Abundance: CUL3V285A	Abundance: CUL3E752Q	Abundance: CUL3 WT	S53N / WT	Y62F / WT	I86V / WT	I276V / WT	V285A / WT	E752Q / WT
Q13618	Cullin-3 OS=Homo sapiens OX=9606 GN=CUL3 PE=1 SV=2	3.75037e+09	3.34516e+09	2.42137e+09	3.14665e+09	2.51371e+09	1.11798e+09	3.10869e+09	1	1	1	1	1	1
Q15843	NEDD8 OS=Homo sapiens OX=9606 GN=NEDD8 PE=1 SV=1	1.70603e+07	1.73311e+07	1.76482e+07	2.24768e+07	1.65027e+07	6.96673e+06	1.9179e+07	0.710737	1.11203	1.79944	1.04601	1.20766	1.33406
Q86VP6	Cullin-associated NEDD8-dissociated protein 1 OS=Homo sapiens OX=9606 GN=CAND1 PE=1 SV=2	3.95695e+09	2.74176e+09	1.87011e+09	2.20702e+09	1.82271e+09	9.23829e+08	2.19891e+09	1.39423	1.07303	0.89597	0.902778	0.919355	1.11135
O75155	Cullin-associated NEDD8-dissociated protein 2 OS=Homo sapiens OX=9606 GN=CAND2 PE=1 SV=3	159084	772541	119971	101058	105058	17060.5	347947	2.76202	1.25062	0.699157	1.22222	1.04435	0.886463
Q92990	Glomulin OS=Homo sapiens OX=9606 GN=GLMN PE=1 SV=2	548815	500054	497692	557304	317579	201916	490048	0.769231	0.765975	0.940019	0.953125	0.634073	0.851528
Q9Y4X5	E3 ubiquitin-protein ligase ARIH1 OS=Homo sapiens OX=9606 GN=ARIH1 PE=1 SV=2	1.203e+07	7.21243e+06	8.13583e+06	8.22782e+06	6.02153e+06	1.44277e+06	1.30382e+07	0.838141	0.473029	0.58388	0.546875	0.462702	0.246725
A8K070	COP9 signalosome complex subunit 1 OS=Homo sapiens OX=9606 GN=GPS1 PE=1 SV=1	2.0243e+08	2.11365e+08	2.32481e+08	2.77949e+08	2.25758e+08	7.5976e+07	2.55851e+08	0.622596	0.678838	0.917526	0.990451	0.953629	0.727074
Q13098	COP9 signalosome complex subunit 1 OS=Homo sapiens OX=9606 GN=GPS1 PE=1 SV=4	17167472	19833556	21053496	22496918	19211212	6402424	20879774	0.658654	0.788382	0.944705	0.934896	0.927419	0.670306
P61201	COP9 signalosome complex subunit 2 OS=Homo sapiens OX=9606 GN=COPS2 PE=1 SV=1	2.33998e+08	2.79258e+08	3.06629e+08	3.52116e+08	2.87901e+08	1.11758e+08	3.20281e+08	0.589744	0.760166	0.949391	1.0217	1.06552	0.919214
Q9UNS2	COP9 signalosome complex subunit 3 OS=Homo sapiens OX=9606 GN=COPS3 PE=1 SV=3	1.5606e+08	1.64436e+08	1.88435e+08	2.15841e+08	1.88895e+08	7.2971e+07	2.01114e+08	0.610577	0.681328	0.928772	0.974826	1.04738	0.838428
Q92905	COP9 signalosome complex subunit 5 OS=Homo sapiens OX=9606 GN=COPS5 PE=1 SV=4	9.94584e+07	8.88391e+07	9.80625e+07	1.53388e+08	1.09551e+08	3.32219e+07	1.2361e+08	0.690705	0.610788	0.786317	1.17708	1.02621	0.60917
E7EM64	COP9 signalosome complex subunit 6 OS=Homo sapiens OX=9606 GN=COPS6 PE=1 SV=1	1.43155e+08	1.39453e+08	1.30025e+08	1.8624e+08	1.57061e+08	4.79679e+07	1.69686e+08	0.674679	0.682988	0.850047	0.980035	1.05544	0.740175
Q9BT78	COP9 signalosome complex subunit 4 OS=Homo sapiens OX=9606 GN=COPS4 PE=1 SV=1	1.36094e+08	1.44924e+08	1.36329e+08	1.89614e+08	1.592e+08	5.72707e+07	1.64077e+08	0.670673	0.697095	0.907216	0.976563	0.992944	0.770742
Q9UBW8	COP9 signalosome complex subunit 7a OS=Homo sapiens OX=9606 GN=COPS7A PE=1 SV=1	7.88417e+07	8.13744e+07	9.11431e+07	1.16145e+08	9.65605e+07	3.41657e+07	9.93121e+07	0.657853	0.659751	0.770384	0.993056	0.959677	0.838428
Q9H9Q2	COP9 signalosome complex subunit 7b OS=Homo sapiens OX=9606 GN=COPS7B PE=1 SV=1	2.12076e+07	2.35802e+07	2.59423e+07	3.53865e+07	2.92489e+07	1.28592e+07	2.74529e+07	0.589744	0.739419	0.903468	1.24913	1.19556	1.17467
Q99627	COP9 signalosome complex subunit 8 OS=Homo sapiens OX=9606 GN=COPS8 PE=1 SV=1	1.06371e+07	8.55632e+06	1.00458e+07	1.55023e+07	1.13395e+07	3.09469e+06	1.20241e+07	0.799679	0.587552	0.817245	1.11545	0.882056	0.502183
Q9BX70	BTB/POZ domain-containing protein 2 OS=Homo sapiens OX=9606 GN=BTBD2 PE=1 SV=1	2.63008e+07	2.08406e+07	1.2381e+07	1.42077e+07	1.173e+07	5.34938e+06	1.18924e+07	1.69712	1.45062	0.880975	0.939236	0.981855	0.99345
Q9H0C5	BTB/POZ domain-containing protein 1 OS=Homo sapiens OX=9606 GN=BTBD1 PE=1 SV=1	2.74387e+07	1.90298e+07	1.02371e+07	1.26109e+07	9.6733e+06	5.02831e+06	1.01874e+07	2.3133	1.59751	0.929709	1.02865	0.959677	0.886463
Q7L273	BTB/POZ domain-containing protein KCTD9 OS=Homo sapiens OX=9606 GN=KCTD9 PE=1 SV=1	1.55522e+07	6.47548e+06	1.61278e+07	1.80988e+07	1.57776e+07	5.05186e+06	1.53041e+07	0.855769	0.346888	0.992502	1.05903	1.13609	0.694323
Q9H3F6	BTB/POZ domain-containing adapter for CUL3-mediated RhoA degradation protein 3 OS=Homo sapiens OX=9606 GN=KCTD10 PE=1 SV=1	84538324	6.5997e+06	2.39785e+07	3.00331e+07	1.85842e+07	7.73036e+06	2.66104e+07	2.72436	0.208299	0.88941	0.961806	0.760081	0.58952
Q8WVZ9	Kelch repeat and BTB domain-containing protein 7 OS=Homo sapiens OX=9606 GN=KBTBD7 PE=1 SV=1	2.56701e+06	247042	3.7666e+06	4.39168e+06	5.07644e+06	1.28587e+06	4.07353e+06	0.538462	0.121162	0.833177	0.875868	1.14214	0.615721
Q86V97	Kelch repeat and BTB domain-containing protein 6 OS=Homo sapiens OX=9606 GN=KBTBD6 PE=1 SV=1	8.57349e+06	1.62407e+06	8.56876e+06	9.96206e+06	1.3198e+07	3.17667e+06	9.2824e+06	0.783654	0.165975	0.877226	0.994792	1.5131	0.772926
Q96Q07	BTB/POZ domain-containing protein 9 OS=Homo sapiens OX=9606 GN=BTBD9 PE=1 SV=2	2.97052e+06	9.59899e+06	6.28409e+06	9.41724e+06	7.47951e+06	2.01934e+06	7.42481e+06	0.266827	0.952697	0.796626	0.980903	0.922379	0.554585
O95199	RCC1 and BTB domain-containing protein 2 OS=Homo sapiens OX=9606 GN=RCBTB2 PE=1 SV=1	1.12328e+07	9.78209e+06	5.68946e+06	9.05e+06	8.26966e+06	2.25211e+06	8.69746e+06	1.04567	0.964315	0.617619	0.992188	0.97379	0.598253
Q9NVX7	Kelch repeat and BTB domain-containing protein 4 OS=Homo sapiens OX=9606 GN=KBTBD4 PE=1 SV=3	5.24849e+06	1.93118e+06	8.18857e+06	11596886	8.04552e+06	2.72975e+06	1.02882e+07	0.379006	0.13278	0.79194	0.997396	0.788306	0.558952
Q8IY47	Kelch repeat and BTB domain-containing protein 2 OS=Homo sapiens OX=9606 GN=KBTBD2 PE=1 SV=2	1.42116e+06	7.74236e+06	3.87366e+06	4.77999e+06	2.86535e+06	1.20003e+06	5.07672e+06	0.225962	1.31369	0.690722	0.782118	0.592742	0.545852
B7Z503	BTB (POZ) domain containing 10, isoform CRA_c OS=Homo sapiens OX=9606 GN=BTBD10 PE=1 SV=1	3.53795e+06	1.69394e+06	2.01954e+06	3.18904e+06	2.01487e+06	682737	2.05779e+06	1.68429	0.612448	0.996251	1.0434	0.785282	0.541485
Q8NDN9	RCC1 and BTB domain-containing protein 1 OS=Homo sapiens OX=9606 GN=RCBTB1 PE=1 SV=1	1.70025e+06	1.90137e+06	1.11366e+06	1.76035e+06	1.53777e+06	436697	1.39271e+06	0.926282	0.960166	0.696345	0.907986	0.987903	0.751092
Q8NC69	BTB/POZ domain-containing protein KCTD6 OS=Homo sapiens OX=9606 GN=KCTD6 PE=1 SV=2	5.88717e+06	189391	905950	1.84087e+06	1.25824e+06	233231	1.75642e+06	2.51843	0.128631	0.625117	0.974826	0.75	0.434498
Q13829	BTB/POZ domain-containing adapter for CUL3-mediated RhoA degradation protein 2 OS=Homo sapiens OX=9606 GN=TNFAIP1 PE=1 SV=1	2.08245e+06	197240	819746	793537	558486	200964	810852	2.04247	0.217427	0.896907	0.960069	0.796371	0.541485
Q9NXV2	BTB/POZ domain-containing protein KCTD5 OS=Homo sapiens OX=9606 GN=KCTD5 PE=1 SV=1	488791	452770	1.76574e+06	1.58225e+06	1.03864e+06	392929	1.83537e+06	0.208333	0.213278	0.81537	0.710069	0.554435	0.430131
Q8WZ19	BTB/POZ domain-containing adapter for CUL3-mediated RhoA degradation protein 1 OS=Homo sapiens OX=9606 GN=KCTD13 PE=1 SV=1	251662		58603.3	74866.2	45078.6	12190	114284	1.59295	0.00829876	0.534208	0.632812	0.44254	0.259825
Q6PI47	BTB/POZ domain-containing protein KCTD18 OS=Homo sapiens OX=9606 GN=KCTD18 PE=2 SV=2	1.52755e+06	25333.1	482013	868573	577067	147291	743534	1.55048	0.141079	0.603561	0.791667	0.688508	0.382096
A0A1W2PP71	BTB/POZ domain-containing protein KCTD7 OS=Homo sapiens OX=9606 GN=KCTD7 PE=1 SV=1	2.65687e+06	1.18155e+06	1.06699e+06	1.46956e+06	893068	304970	1.30539e+06	1.81731	0.756846	0.733833	0.962674	0.696573	0.687773
Q969K4	Ankyrin repeat and BTB/POZ domain-containing protein 1 OS=Homo sapiens OX=9606 GN=ABTB1 PE=1 SV=1	1.52065e+06	627097	1.04025e+06	1.15249e+06	649248	253154	1.58367e+06	0.854968	0.39834	0.774133	0.765625	0.480847	0.58952
Q7Z5Y7	BTB/POZ domain-containing protein KCTD20 OS=Homo sapiens OX=9606 GN=KCTD20 PE=1 SV=1	989966	293217	254339	231030	235608	108376	336210	2.16907	0.80083	0.844424	0.932292	0.892137	0.689956
O94955	Rho-related BTB domain-containing protein 3 OS=Homo sapiens OX=9606 GN=RHOBTB3 PE=1 SV=2	182557		745785	662001	460027	129113	639001	0.262019	0.00829876	1.13871	0.938368	0.671371	0.646288
O94844	Rho-related BTB domain-containing protein 1 OS=Homo sapiens OX=9606 GN=RHOBTB1 PE=2 SV=2	52603.8	10016	59606.4	76091.9	61619	19769.9	70583.5	1.24439	0.226556	0.791003	0.936632	0.877016	0.606987
Q14681	BTB/POZ domain-containing protein KCTD2 OS=Homo sapiens OX=9606 GN=KCTD2 PE=1 SV=3	34175.6	29411.6	77235.7	76774.3	21751		88848.2	0.295673	0.538589	0.812559	0.75	0.504032	0.0218341
A0A087WX35	BTB/POZ domain-containing protein KCTD17 OS=Homo sapiens OX=9606 GN=KCTD17 PE=1 SV=1	36306.7	33144.9	130618	151825	80861.7	37091.5	180262	0.205929	0.161826	0.726336	0.688368	0.46371	0.484716
Q9Y2F9	BTB/POZ domain-containing protein 3 OS=Homo sapiens OX=9606 GN=BTBD3 PE=1 SV=1	15595.7	2.80796e+06	251653	241688	98679.3	26752.2	174554	0.140224	6.74357	0.873477	0.804688	0.405242	0.207424
E9PMS5	BTB/POZ domain-containing protein KCTD21 (Fragment) OS=Homo sapiens OX=9606 GN=KCTD21 PE=1 SV=8	115877		71575.1	124662	40843.2	14592.2	114179	0.819712	0.00829876	0.554827	0.905382	0.365927	0.460699
Q9Y597	BTB/POZ domain-containing protein KCTD3 OS=Homo sapiens OX=9606 GN=KCTD3 PE=1 SV=2	101092	21057.3	42811.1	45236.4	31842.8	11658.3	25845.2	2.11298	0.676349	1.55201	1.33941	1.24194	0.984716
Q96KE9	BTB/POZ domain-containing protein 6 OS=Homo sapiens OX=9606 GN=BTBD6 PE=1 SV=3		140373	25690.8	15336.4			21844.8	0.00801282	2.32614	0.419869	0.609375	0.0100806	0.0218341
Q9P2K6	Kelch-like protein 42 OS=Homo sapiens OX=9606 GN=KLHL42 PE=1 SV=2	5.32519e+07	8.67475e+07	9.32983e+07	1.23364e+08	9.85518e+07	4.06037e+07	1.14061e+08	0.400641	0.636515	0.810684	1.01215	0.928427	0.79476
Q9P2N7	Kelch-like protein 13 OS=Homo sapiens OX=9606 GN=KLHL13 PE=1 SV=3	1.50856e+07	2.62578e+07	2.57567e+07	2.87597e+07	2.61079e+07	8.91093e+06	2.85328e+07	0.422276	0.785062	0.989691	0.927951	1.03024	0.613537
Q53GT1	Kelch-like protein 22 OS=Homo sapiens OX=9606 GN=KLHL22 PE=1 SV=2	1.14222e+07	4.33147e+07	3.27632e+07	4.25023e+07	4.48244e+07	1.25833e+07	4.14957e+07	0.225962	0.874689	0.777882	0.889757	1.09577	0.639738
Q9P2J3	Kelch-like protein 9 OS=Homo sapiens OX=9606 GN=KLHL9 PE=1 SV=2	5.68795e+06	1.01168e+07	8.07202e+06	1.16019e+07	1.0588e+07	3.40286e+06	1.09789e+07	0.424679	0.749378	0.797563	0.903646	0.96875	0.709607
Q96PQ7	Kelch-like protein 5 OS=Homo sapiens OX=9606 GN=KLHL5 PE=1 SV=3	6.89493e+06	1.05208e+07	2.13331e+07	3.35228e+07	2.50142e+07	8.36986e+06	2.88565e+07	0.195513	0.303734	0.759138	0.935764	0.86996	0.593886
Q9C0H6	Kelch-like protein 4 OS=Homo sapiens OX=9606 GN=KLHL4 PE=1 SV=2	3.40217e+06	2.50314e+06	5.04244e+06	8.28372e+06	6.55933e+06	1.93347e+06	9.24909e+06	0.160256	0.26473	0.573571	0.935764	0.78629	0.421397
Q8WVZ9	Kelch repeat and BTB domain-containing protein 7 OS=Homo sapiens OX=9606 GN=KBTBD7 PE=1 SV=1	2.56701e+06	247042	3.7666e+06	4.39168e+06	5.07644e+06	1.28587e+06	4.07353e+06	0.538462	0.121162	0.833177	0.875868	1.14214	0.615721
Q86V97	Kelch repeat and BTB domain-containing protein 6 OS=Homo sapiens OX=9606 GN=KBTBD6 PE=1 SV=1	8.57349e+06	1.62407e+06	8.56876e+06	9.96206e+06	1.3198e+07	3.17667e+06	9.2824e+06	0.783654	0.165975	0.877226	0.994792	1.5131	0.772926
Q53G59	Kelch-like protein 12 OS=Homo sapiens OX=9606 GN=KLHL12 PE=1 SV=2	4.66024e+06	4.00845e+06	5667332	7.47029e+06	6.18658e+06	2.01157e+06	6.62716e+06	0.564103	0.528631	0.873477	0.972222	0.969758	0.764192
Q9Y2M5	Kelch-like protein 20 OS=Homo sapiens OX=9606 GN=KLHL20 PE=1 SV=4	2.20288e+06	4.25414e+06	6.60101e+06	8.02527e+06	6.66746e+06	2.35054e+06	7.862e+06	0.260417	0.495436	0.865042	1.03819	1.02621	0.600437
Q53HC5	Kelch-like protein 26 OS=Homo sapiens OX=9606 GN=KLHL26 PE=1 SV=2	1.3811e+06	5.01386e+06	3.86283e+06	5.1203e+06	4.10317e+06	1.34531e+06	4.85857e+06	0.229968	0.8639	0.83224	0.94184	0.870968	0.565502
Q9P2G9	Kelch-like protein 8 OS=Homo sapiens OX=9606 GN=KLHL8 PE=1 SV=4	3.43724e+06	2.4576e+06	4.50855e+06	4.64891e+06	4.91621e+06	1.492e+06	3.64473e+06	0.533654	0.370954	0.908154	0.854167	1.12903	0.650655
Q9UJP4	Kelch-like protein 21 OS=Homo sapiens OX=9606 GN=KLHL21 PE=1 SV=4	1.10304e+06	906068	2.28041e+06	2.78653e+06	2.10919e+06	745513	2.74021e+06	0.295673	0.287137	0.752577	0.960938	0.784274	0.574236
Q9NVX7	Kelch repeat and BTB domain-containing protein 4 OS=Homo sapiens OX=9606 GN=KBTBD4 PE=1 SV=3	5.24849e+06	1.93118e+06	8.18857e+06	11596886	8.04552e+06	2.72975e+06	1.02882e+07	0.379006	0.13278	0.79194	0.997396	0.788306	0.558952
Q8IY47	Kelch repeat and BTB domain-containing protein 2 OS=Homo sapiens OX=9606 GN=KBTBD2 PE=1 SV=2	1.42116e+06	7.74236e+06	3.87366e+06	4.77999e+06	2.86535e+06	1.20003e+06	5.07672e+06	0.225962	1.31369	0.690722	0.782118	0.592742	0.545852
Q9H0H3	Kelch-like protein 25 OS=Homo sapiens OX=9606 GN=KLHL25 PE=1 SV=1	196166	573102	2.73708e+06	2.92031e+06	1.81224e+06	686569	3.32103e+06	0.068109	0.146058	0.7985	0.791667	0.577621	0.358079
Q8N4N3	Kelch-like protein 36 OS=Homo sapiens OX=9606 GN=KLHL36 PE=1 SV=1	392001	461851	2.15539e+06	2.34868e+06	1.96941e+06	767230	2.9294e+06	0.116987	0.154357	0.635426	0.668403	0.666331	0.478166
Q8IXQ5	Kelch-like protein 7 OS=Homo sapiens OX=9606 GN=KLHL7 PE=1 SV=2	332694	464160	1.34336e+06	983787	920548	187993	1.13639e+06	0.363782	0.378423	1	0.763021	0.700605	0.598253
O94889	Kelch-like protein 18 OS=Homo sapiens OX=9606 GN=KLHL18 PE=1 SV=3	683960	2.30984e+06	2.05987e+06	2.96689e+06	2.09388e+06	833257	2.88488e+06	0.202724	0.626556	0.70478	0.872396	0.664315	0.572052
Q6TFL4	Kelch-like protein 24 OS=Homo sapiens OX=9606 GN=KLHL24 PE=1 SV=1	818124	1.29965e+06	944864	1.99147e+06	1.80099e+06	519758	1.70131e+06	0.384615	0.623237	0.592315	1.04167	1.19153	0.624454
C9JTS9	Kelch-like protein 13 (Fragment) OS=Homo sapiens OX=9606 GN=KLHL13 PE=1 SV=9	80454.4	154659	112429	102321	105264	41669.5	114323	0.564103	1.12282	0.921275	0.77691	0.928427	0.79476
Q8NBE8	Kelch-like protein 23 OS=Homo sapiens OX=9606 GN=KLHL23 PE=1 SV=1	14460.6	106246	346013	397162	284612	102130	357898	0.0769231	0.260581	0.892221	0.851562	0.797379	0.572052
Q9NVR0	Kelch-like protein 11 OS=Homo sapiens OX=9606 GN=KLHL11 PE=1 SV=1	1.60212e+06	1.24228e+06	1.51092e+06	1.63208e+06	1.18988e+06	401944	1.3407e+06	0.779647	0.674689	1.08716	1.03299	0.877016	0.617904
Q6TDP4	Kelch-like protein 17 OS=Homo sapiens OX=9606 GN=KLHL17 PE=1 SV=1	327709	135993	223687	273073	233182	51161	265834	0.884615	0.430705	0.697282	0.901042	0.870968	0.482533
O95198	Kelch-like protein 2 OS=Homo sapiens OX=9606 GN=KLHL2 PE=1 SV=2	45873.8	27321	86639.3	79361.4	89307.9	28774.7	105496	0.348558	0.214938	0.769447	0.652778	0.853831	0.59607
Q96M94	Kelch-like protein 15 OS=Homo sapiens OX=9606 GN=KLHL15 PE=1 SV=2		71256.5	131755	87918.8	90547.1	27773.5	120594	0.00801282	0.512863	0.975633	0.668403	0.783266	0.526201
Q8N653	Leucine-zipper-like transcriptional regulator 1 OS=Homo sapiens OX=9606 GN=LZTR1 PE=1 SV=2	848751	138905	158745	130239	103955	29320.6	111083	4.82212	0.891286	1.12184	0.993056	1.04738	0.622271
Q9Y6Y0	Influenza virus NS1A-binding protein OS=Homo sapiens OX=9606 GN=IVNS1ABP PE=1 SV=3	5.18329e+06	3.09844e+06	4.00498e+06	3.07981e+06	2.36849e+06	1.07823e+06	3.12163e+06	1.36138	0.780913	1.17245	0.738715	0.77621	0.633188
O14682	Ectoderm-neural cortex protein 1 OS=Homo sapiens OX=9606 GN=ENC1 PE=1 SV=2	1.28592e+06	4.61578e+06	2.0809e+07	2.23215e+07	1.21645e+07	5.22936e+06	2.0886e+07	0.0456731	0.165975	0.987816	0.862847	0.570565	0.504367
