## Supplementary material for "A tissue-specific ubiquitin switch coordinates brain, craniofacial, and skin development": Table S5

### Sheet: Sheet1
Table S5: qRT-PCR primers used in this study
Primer	Sequence	Origin
EDNRA_F	CTG TTT TTG CCA CTT CTC GAC	Werner et al., Nature, 2015
EDNRA_R	CAT GAC TTG TGA GAT GTT GAA CAG	Werner et al., Nature, 2015
FOXG1_F	TGA ATG AAA TGG CAA AGC AG	Werner et al., Nature, 2015
FOXG1_R	TGC AAT GTG GGG AGA ATA CA	Werner et al., Nature, 2015
NANOG_F	AGC CTA ATC AGC GAG GTT TC	Beck et al.; Sci Adv, 2021
NANOG_R	CAG AGC AAG ACT CCG TTT CA	Beck et al.; Sci Adv, 2021
NEFL_F	TTG GTT TCC TCT CCT TCT TCA C	Werner et al., Nature, 2015
NEFL_R	AGG AGG AGA AGG ACA AGG A	Werner et al., Nature, 2015
NR2F1_F	CTC AAG AAG TGC CTC AAA GTG	Werner et al., Nature, 2015
NR2F1_R	AGA TGT AGC CGG ACA GGT AG	Werner et al., Nature, 2015
OCT4_F	CTC GGA CCA CAT CCT TCT CG	Werner et al., Nature, 2015
OCT4_R	GTG AGA GGC AAC CTG GAG	Werner et al., Nature, 2015
P75_F	CAG GCT TTG CAG CAC TCA C	Werner et al., Nature, 2015
P75_R	CTG CTG CTG TTG CTG CTT CT	Werner et al., Nature, 2015
PAX3_F	CTT CAT CTG ATT GGG GTG CT	Werner et al., Nature, 2015
PAX3_R	GTT TCG CCT TCA CCT GGA TA	Werner et al., Nature, 2015
PAX6_F	GGC CAG TAT TGA GAC ATA TCA GG	Werner et al., Nature, 2015
PAX6_R	CAC ATG AAC AGT CAG CCA ATG	Werner et al., Nature, 2015
RPL27_F	GTG TCC TTC TTT CCT TTT TGC T	Beck et al.; Sci Adv, 2021
RPL27_R	GAT GAC AGC TTT GCG TCC G	Beck et al.; Sci Adv, 2021
SIP1_F	CGC TTG ACA TCA CTG AAG GA	Werner et al., Nature, 2015
SIP1_R	CTT GCC ACA CTC TGT GCA TT	Werner et al., Nature, 2015
SNAI2_F	TGA CCT GTC TGC AAA TGC TC	Werner et al., Nature, 2015
SNAI2_R	CAG ACC CTG GTT GCT TCA A	Werner et al., Nature, 2015
TFAP2B_F	ATT GAC CTA CAG TGC CCA GC	Werner et al., Nature, 2015
TFAP2B_R	ATG CTT TGG AAA TTG ACG GA	Werner et al., Nature, 2015
ZIC1_F	TGT GGC AAG GTC TTC GC	Werner et al., Nature, 2015
ZIC1_R	TCA CAG CCC TCA AAC TCG	Werner et al., Nature, 2015
